# Cerebellar induced VTA plasticity underlies chronic stress-induced depression-like behaviors

**DOI:** 10.64898/2026.05.06.723377

**Authors:** Seulgi Kang, Taehyeong Kim, Daun Kim, Soo-Ji Baek, Thomas J. McHugh, Yukio Yamamoto, Keiko Tanaka-Yamamoto

**Affiliations:** Brain Science Institute, Korea Institute of Science and Technology (KIST), Seoul 02792, Republic of Korea; Division of Bio-Medical Science and Technology, KIST School, Korea University of Science and Technology (UST), Seoul 02792, Republic of Korea; Department of Integrated Biomedical and Life Sciences, Korea University, Seoul 02708, Republic of Korea; Department of Life Sciences, Korea University, Seoul 02841, Republic of Korea; Laboratory for Circuit and Behavioral Physiology, RIKEN Center for Brain Science, Wako-shi, Saitama 351-0198,Japan

## Abstract

Synaptic regulation is a key mechanism underlying neural circuit homeostasis and plasticity. We previously showed that projections from the deep cerebellar nuclei (DCN) to the ventral tegmental area (VTAp–DCN neurons) contribute to depression-like behaviors following chronic restraint stress (RS), but the mechanisms by which these outputs induce downstream long-term functional changes remain unknown. Here, we show that chronic RS induces an activity-dependent reduction in vesicular glutamate transporter 2 (VGLUT2) expression in VTAp–DCN axons, resulting in decreased miniature excitatory postsynaptic current frequency in dorsolateral VTA dopaminergic neurons and reduced phasic dopamine release in the nucleus accumbens. Notably, VGLUT2 reduction temporally coincides with the emergence of depression-like behaviors. Consistent with this, targeted VGLUT2 overexpression in VTAp–DCN neurons rescues synaptic transmission and dopamine signaling and prevents depression-like behaviors following chronic RS. These findings reveal a stress-induced plasticity mechanism in the cerebellar–VTA circuit linking chronic stress to depression-like behaviors.
