## Supplementary material for "Cerebellar induced VTA plasticity underlies chronic stress-induced depression-like behaviors": Table S1. Statistics

### Sheet: Fig. 1-5
	Table S1-1. Statistics (Figure 1-5)
	Fig.		Groups					Test	Statistics	F value	t value	P-value	95% LCL	95% UCL	Significance
	Fig. 1B		CTR	3RS(Imm)	14RS (Imm)	14RS+10		One-way ANOVA	F(3,61)	31.89
			CTR		3RS(Imm)			Fisher's test			7.52061	<0.0001	103.5	178.472	***
			CTR		14RS (Imm)			Fisher's test			7.34451	<0.0001	83.4987	145.976	***
			3RS(Imm)		14RS (Imm)			Fisher's test			-1.35396	0.18074	-65.0147	12.5171
			CTR		14RS+10			Fisher's test			0.78473	0.43565	-19.9958	45.8277
			3RS(Imm)		14RS+10			Fisher's test			-6.38211	<0.0001	-168.196	-87.9434	***
			14RS (Imm)		14RS+10			Fisher's test			-5.92522	<0.0001	-136.183	-67.4589	***
	Fig. 1C		CTR	3RS	14RS			One-way ANOVA	F(2,79)	6.4573
			CTR		3RS			Fisher's test			1.0092	0.31596	-8.72219	26.6634
			CTR		14RS			Fisher's test			-2.76068	0.00717	-35.3066	-5.72371	**
			3RS		14RS			Fisher's test			-3.26493	0.00162	-47.4616	-11.5099	**
	Fig. 1D		CTR	3RS	14RS			One-way ANOVA	F(2,79)	7.62828
			CTR		3RS			Fisher's test			3.63839	0.00048754	75.6129	258.269	***
			CTR		14RS			Fisher's test			2.75366	0.00731	29.2761	181.98	**
			3RS		14RS			Fisher's test			-1.31524	0.19223	-154.103	31.4765
	Fig. 1E		CTR	3RS	14RS			One-way ANOVA	F(2,79)	1.42609
			CTR		3RS			Fisher's test			1.21796	0.22687	-4.10398	17.0452
			CTR		14RS			Fisher's test			1.55854	0.1231	-1.91832	15.7627
			3RS		14RS			Fisher's test			0.08367	0.93353	-10.2922	11.1954
	Fig. 1F		CTR	3RS	14RS			One-way ANOVA	F(2,90)	3.76552
			CTR		3RS			Fisher's test			1.40189	0.16439	-5.60314	32.4676
			CTR		14RS			Fisher's test			2.72035	0.00783	5.5271	35.4601	**
			3RS		14RS			Fisher's test			0.73697	0.46305	-11.974	26.0967
	Fig. 1G		CTR	3RS	14RS			One-way ANOVA	F(2,78)	3.33394
			CTR		3RS			Fisher's test			1.17776	0.24247	-9.85648	38.4109
			CTR		14RS			Fisher's test			2.57639	0.01187	5.98568	46.6883	*
			3RS		14RS			Fisher's test			0.97344	0.33334	-12.6044	36.724
	Fig. 1H		CTR	3RS	14RS			One-way ANOVA	F(2,91)	15.0777
			CTR		3RS			Fisher's test			-3.58713	0.000540594	-1941.89	-557.727	***
			CTR		14RS			Fisher's test			2.39926	0.01847	112.377	1193.67	*
			3RS		14RS			Fisher's test			5.48318	<0.0001	1213.5	2592.17	***
	Fig. 1K		CTR	3RS	14RS	14RS+10		One-way ANOVA	F(3, 49)	3.35151
			CTR		3RS			Fisher's test			0.53771	0.59321	-4.07774	7.05715
			CTR		14RS			Fisher's test			-2.21157	0.03169	-9.6483	-0.4617	*
			3RS		14RS			Fisher's test			-2.31888	0.02462	-12.2164	-0.87297	*
			CTR		14RS+10			Fisher's test			-2.0968	0.0412	-11.8492	-0.2517	*
			3RS		14RS+10			Fisher's test			-2.26648	0.02787	-14.2256	-0.85467	*
			14RS		14RS+10			Fisher's test			-0.33912	0.73597	-6.89442	4.90351
	Fig. 2C		GFP CTR	GFP sal	GFP CNO	Gi-sal	Gi-CNO	One-way ANOVA	F(4,74)	8.61407
			GFP CTR		GFP sal			Fisher's test			-3.12212	0.00256	-17.9326	-3.96044	**
			GFP CTR		GFP CNO			Fisher's test			-3.4752	0.000857374	-19.6747	-5.33508	***
			GFP sal		GFP CNO			Fisher's test			-0.40147	0.68923	-9.29279	6.17605
			GFP CTR		Gi-sal			Fisher's test			-2.59064	0.01153	-14.414	-1.88099	*
			GFP sal		Gi-sal			Fisher's test			0.80767	0.42187	-4.10627	9.7044
			GFP CNO		Gi-sal			Fisher's test			1.2244	0.22469	-2.73372	11.4486
			GFP CTR		Gi-CNO			Fisher's test			1.00054	0.32031	1.00054	0.32031
			GFP sal		Gi-CNO			Fisher's test			4.155	<0.0001	7.27692	20.6872	***
			GFP CNO		Gi-CNO			Fisher's test			4.49005	<0.0001	8.64407	22.4368	***
			Gi-CNO		Gi-sal			Fisher's test			3.74394	0.000355766	5.23135	17.1346	***
	Fig. 2D		Gq-sal	Gq-CNO				two-tailed unpaired Student's t-test	t(22)		-2.52585	0.01925			*
	Fig. 2G	DAergic	CTR	14RS				two-tailed unpaired Student's t-test	t(66)		2.25557	0.02742			*
		Non-DAergic	CTR	14RS				two-tailed unpaired Student's t-test	t(76)		-0.47185	0.63838
	Fig. 3D		CTR	14RS	Gi-sal	Gi-CNO		One-way ANOVA	F(3,29)	9.19857
			CTR		14RS			Fisher's test			-2.22574	0.03397	-6.01416	-0.25419	*
			CTR		Gi-CNO			Fisher's test			2.51162	0.01784	0.73637	7.19458	*
			14RS		Gi-CNO			Fisher's test			4.687	<0.0001	4.00163	10.1977	***
			CTR		Gi-sal			Fisher's test			-2.16675	0.03861	-6.95483	-0.20066	*
			14RS		Gi-sal			Fisher's test			-0.27897	0.78225	-3.69553	2.80839
			Gi-CNO		Gi-sal			Fisher's test			-4.32772	0.000163282	-11.1081	-3.97838	***
	Fig. 3E		CTR	14RS	Gi-sal	Gi-CNO		One-way ANOVA	F(3,27)	0.64317
			CTR		14RS			Fisher's test			1.23746	0.22657	-2.61586	10.5657
			CTR		Gi-CNO			Fisher's test			0.058	0.95418	-7.02453	7.43319
			14RS		Gi-CNO			Fisher's test			-1.09444	0.28343	-10.8395	3.29839
			CTR		Gi-sal			Fisher's test			0.26714	0.79139	-6.95918	9.04258
			14RS		Gi-sal			Fisher's test			-0.76602	0.45031	-10.7899	4.92351
			Gi-CNO		Gi-sal			Fisher's test			0.20456	0.83945	-7.5618	9.23654
	Fig. 3G	CTR	1st	2nd				two-tailed paired Student's t-tests	t(7)		0.20033	0.84692
		14RS	1st	2nd				two-tailed paired Student's t-tests	t(7)		3.39755	0.01148			*
		Gi-CNO	1st	2nd				two-tailed paired Student's t-tests	t(7)		-0.65219	0.5351
	Fig. 3H		CTR	14RS	Gi-CNO			One-way ANOVA	F(2,21)	4.06194
			CTR		14RS			Fisher's test			-2.08236	0.04973	-0.84901	-0.000559231	*
			CTR		Gi-CNO			Fisher's test			0.64428	0.52637	-0.2928	0.55565
			14RS		Gi-CNO			Fisher's test			2.72663	0.01264	0.13199	0.98043	*
	Fig. 3I		CTR	14RS	Gi-CNO			One-way ANOVA	F(2,21)	0.1821
			CTR		14RS			Fisher's test			0.28016	0.78209	-0.11964	0.1569
			CTR		Gi-CNO			Fisher's test			0.60299	0.55297	-0.09818	0.17836
			14RS		Gi-CNO			Fisher's test			0.32283	0.75002	-0.11681	0.15973
	Fig. 4C		GFP	VGLUT2 OE				Mann–Whitney U test	U = 2			0.02248			*
	Fig. 4D		GFP-CTR	GFP-14RS	VGLUT2 OE-CTR	VGLUT2 OE-14RS		One-way ANOVA	F(3,84)	8.00999
			GFP-CTR		GFP-14RS			Fisher's test			-4.30263	<0.0001	-41.4073	-15.2303	***
			GFP-CTR		VGLUT2 OE-CTR			Fisher's test			-1.58174	0.11747	-28.6931	3.26981
			GFP-14RS		VGLUT2 OE-CTR			Fisher's test			1.95399	0.05403	-0.27656	31.4908
			GFP-CTR		VGLUT2 OE-14RS			Fisher's test			0.09657	0.9233	-13.8252	15.2365
			GFP-14RS		VGLUT2 OE-14RS			Fisher's test			4.00175	0.000134923	14.6012	43.4477	***
			VGLUT2 OE-CTR		VGLUT2 OE-14RS			Fisher's test			1.56109	0.12226	-3.67444	30.509
	Fig. 4E		GFP-CTR	GFP-14RS	VGLUT2 OE-CTR	VGLUT2 OE-14RS		One-way ANOVA	F(3,84)	7.52069
			GFP-CTR		GFP-14RS			Fisher's test			4.66295	<0.0001	81.326	202.272	***
			GFP-CTR		VGLUT2 OE-CTR			Fisher's test			1.53161	0.12938	-16.9688	130.71
			GFP-14RS		VGLUT2 OE-CTR			Fisher's test			-2.30134	0.02385	-158.316	-11.541	*
			GFP-CTR		VGLUT2 OE-14RS			Fisher's test			1.36882	0.1747	-20.9244	113.349
			GFP-14RS		VGLUT2 OE-14RS			Fisher's test			-2.85241	0.00546	-162.226	-28.9466	**
			VGLUT2 OE-CTR		VGLUT2 OE-14RS			Fisher's test			-0.26839	0.78906	-89.627	68.3112
	Fig. 4F		GFP-CTR	GFP-14RS	VGLUT2 OE-CTR	VGLUT2 OE-14RS		One-way ANOVA	F(3,84)	1.63572
			GFP-CTR		GFP-14RS			Fisher's test			0.77378	0.44124	-6.62891	15.0734
			GFP-CTR		VGLUT2 OE-CTR			Fisher's test			-1.53186	0.12931	-23.4559	3.04319
			GFP-14RS		VGLUT2 OE-CTR			Fisher's test			-2.1789	0.03214	-27.5971	-1.26007	*
			GFP-CTR		VGLUT2 OE-14RS			Fisher's test			0.27126	0.78686	-10.4036	13.6902
			GFP-14RS		VGLUT2 OE-14RS			Fisher's test			-0.42889	0.6691	-14.5366	9.37876
			VGLUT2 OE-CTR		VGLUT2 OE-14RS			Fisher's test			1.66297	0.10005	-2.32041	26.0197
	Fig. 4G		GFP-CTR	GFP-14RS	VGLUT2 OE-CTR	VGLUT2 OE-14RS		One-way ANOVA	F(3,84)	2.19994
			GFP-CTR		GFP-14RS			Fisher's test			2.23141	0.02832	2.33562	40.594	*
			GFP-CTR		VGLUT2 OE-CTR			Fisher's test			0.2575	0.79742	-20.3328	26.3818
			GFP-14RS		VGLUT2 OE-CTR			Fisher's test			-1.57965	0.11795	-41.6547	4.77412
			GFP-CTR		VGLUT2 OE-14RS			Fisher's test			-0.02299	0.98172	-21.4826	20.9917
			GFP-14RS		VGLUT2 OE-14RS			Fisher's test			-2.04808	0.04368	-42.7902	-0.63036	*
			VGLUT2 OE-CTR		VGLUT2 OE-14RS			Fisher's test			-0.26032	0.79525	-28.25	21.71
	Fig. 4H		GFP-CTR	GFP-14RS	VGLUT2 OE-CTR	VGLUT2 OE-14RS		One-way ANOVA	F(3,84)	3.09714
			GFP-CTR		GFP-14RS			Fisher's test			2.24669	0.02728	3.07725	50.5009	*
			GFP-CTR		VGLUT2 OE-CTR			Fisher's test			-0.79697	0.42771	-40.5562	17.3494
			GFP-14RS		VGLUT2 OE-CTR			Fisher's test			-2.6532	0.00953	-67.1682	-9.61676	**
			GFP-CTR		VGLUT2 OE-14RS			Fisher's test			-0.02999	0.97614	-26.7218	25.9277
			GFP-14RS		VGLUT2 OE-14RS			Fisher's test			-2.06899	0.04162	-53.316	-1.05624	*
			VGLUT2 OE-CTR		VGLUT2 OE-14RS			Fisher's test			0.7197	0.47371	-19.7579	42.1706
	Fig. 4I		GFP-CTR	GFP-14RS	VGLUT2 OE-CTR	VGLUT2 OE-14RS		One-way ANOVA	F(3,81)	1.3211
			GFP-CTR		GFP-14RS			Fisher's test			1.21215	0.22898	-219.647	904.487
			GFP-CTR		VGLUT2 OE-CTR			Fisher's test			-0.23698	0.81327	-768.042	604.558
			GFP-14RS		VGLUT2 OE-CTR			Fisher's test			-1.23728	0.21956	-1106.26	257.94
			GFP-CTR		VGLUT2 OE-14RS			Fisher's test			1.55908	0.12288	-142.282	1172.61
			GFP-14RS		VGLUT2 OE-14RS			Fisher's test			0.5263	0.60012	-480.319	825.807
			VGLUT2 OE-CTR		VGLUT2 OE-14RS			Fisher's test			1.55735	0.12329	-165.708	1359.52
	Fig. 5B		GFP-CTR	GFP-14RS	VGLUT2 OE-CTR	VGLUT2 OE-14RS		One-way ANOVA	F(3,37)	3.00036
			GFP-CTR		GFP-14RS			Fisher's test			-2.93254	0.00574	-9.45979	-1.72904	**
			GFP-CTR		VGLUT2 OE-CTR			Fisher's test			-1.14105	0.26118	-5.16515	1.44349
			GFP-14RS		VGLUT2 OE-CTR			Fisher's test			2.17767	0.03588	0.25971	7.20746	*
			GFP-CTR		VGLUT2 OE-14RS			Fisher's test			-1.68892	0.09965	-5.77285	0.52409
			GFP-14RS		VGLUT2 OE-14RS			Fisher's test			1.80935	0.07853	-0.35595	6.29602
			VGLUT2 OE-CTR		VGLUT2 OE-14RS			Fisher's test			-0.58311	0.56336	-3.41677	1.88966
	Fig. 5C		GFP-CTR	GFP-14RS	VGLUT2 OE-CTR	VGLUT2 OE-14RS		One-way ANOVA	F(3,36)	0.15996
			GFP-CTR		GFP-14RS			Fisher's test			-0.55738	0.58072	-5.12779	2.9169
			GFP-CTR		VGLUT2 OE-CTR			Fisher's test			-0.20453	0.83909	-3.78527	3.09173
			GFP-14RS		VGLUT2 OE-CTR			Fisher's test			0.42564	0.6729	-2.85627	4.37363
			GFP-CTR		VGLUT2 OE-14RS			Fisher's test			-0.5465	0.58809	-4.20117	2.41763
			GFP-14RS		VGLUT2 OE-14RS			Fisher's test			0.12409	0.90194	-3.27869	3.70605
			VGLUT2 OE-CTR		VGLUT2 OE-14RS			Fisher's test			-0.39473	0.69537	-3.34513	2.25513
	Fig. 5D	GFP-CTR	1st	2nd				two-tailed paired Student's t-tests	t(6)		0.21992	0.83322
		GFP-14RS	1st	2nd				two-tailed paired Student's t-tests	t(5)		11.6805	8.08128e-05			***
	Fig. 5E	VGLUT2 OE-CTR	1st	2nd				two-tailed paired Student's t-tests	t(6)		-0.29193	0.78017
		VGLUT2 OE-14RS	1st	2nd				two-tailed paired Student's t-tests	t(7)		0.54354	0.60363
	Fig. 5F	R DA-phasic	GFP-CTR	GFP-14RS	VGLUT2 OE-CTR	VGLUT2 OE-14RS		One-way ANOVA	F(3,24)
			GFP-CTR		GFP-14RS			Fisher's test			-1.63744	0.11459	-1.30915	0.15084
			GFP-CTR		VGLUT2 OE-CTR			Fisher's test			0.46721	0.64456	-0.54259	0.86012
			GFP-14RS		VGLUT2 OE-CTR			Fisher's test			2.08632	0.04775	0.00793	1.46792	*
			GFP-CTR		VGLUT2 OE-14RS			Fisher's test			-0.08981	0.92918	-0.70864	0.64953
			GFP-14RS		VGLUT2 OE-14RS			Fisher's test			1.60075	0.12251	-0.15902	1.25823
			VGLUT2 OE-CTR		VGLUT2 OE-14RS			Fisher's test			-0.57235	0.57241	-0.8674	0.49077
		R DA-tonic	GFP-CTR	GFP-14RS	VGLUT2 OE-CTR	VGLUT2 OE-14RS		One-way ANOVA	F(3,24)
			GFP-CTR		GFP-14RS			Fisher's test			-0.47306	0.64045	-0.20499	0.12854
			GFP-CTR		VGLUT2 OE-CTR			Fisher's test			-1.79071	0.08596	-0.29924	0.02121
			GFP-14RS		VGLUT2 OE-CTR			Fisher's test			-1.2474	0.22429	-0.26756	0.06598
			GFP-CTR		VGLUT2 OE-14RS			Fisher's test			-0.62224	0.53965	-0.20191	0.10837
			GFP-14RS		VGLUT2 OE-14RS			Fisher's test			-0.10898	0.91412	-0.17044	0.15334
			VGLUT2 OE-CTR		VGLUT2 OE-14RS			Fisher's test			1.22719	0.23165	-0.06289	0.24738

### Sheet: Supplementary Fig. 1-6
	Table S1-2. Statistics (Supplementary Figure 1-6)
	Figure		Groups				Test	Statistics	F value	t value	P-value	95% LCL	95% UCL	Significance
	Figure S1C	GluR1	CTR	3RS	14RS	14RS+10	One-way ANOVA	F(3,45)	1.47286
			CTR		3RS		Fisher's test			0.32838	0.74415	-0.25761	0.35798
			CTR		14RS		Fisher's test			1.01436	0.31583	-0.14113	0.42752
			3RS		14RS		Fisher's test			0.52976	0.59888	-0.26062	0.44664
			CTR		14RS+10		Fisher's test			2.02923	0.04837	0.00222	0.59219	*
			3RS		14RS+10		Fisher's test			1.37341	0.17643	-0.11523	0.60928
			14RS		14RS+10		Fisher's test			0.90555	0.37	-0.18853	0.49655
		GluR2	CTR	3RS	14RS	14RS+10	One-way ANOVA	F(3,51)	5.15889
			CTR		3RS		Fisher's test			2.05241	0.04528	0.00509	0.46119	*
			CTR		14RS		Fisher's test			3.79225	0.000396665	0.18854	0.61273	***
			3RS		14RS		Fisher's test			1.26871	0.21031	-0.09754	0.43253
			CTR		14RS+10		Fisher's test			1.30654	0.19723	-0.07964	0.37647
			3RS		14RS+10		Fisher's test			-0.61192	0.54331	-0.3627	0.19324
			14RS		14RS+10		Fisher's test			-1.9105	0.0617	-0.51725	0.01282
		p-GluR2	CTR	3RS	14RS	14RS+10	One-way ANOVA	F(3,51)	1.12605
			CTR		3RS		Fisher's test			0.87405	0.38619	0.87405	0.38619
			CTR		14RS		Fisher's test			1.64985	0.10512	1.64985	0.10512
			3RS		14RS		Fisher's test			0.5682	0.5724	0.5682	0.5724
			CTR		14RS+10		Fisher's test			1.18201	0.24268	1.18201	0.24268
			3RS		14RS+10		Fisher's test			0.25266	0.80155	0.25266	0.80155
			14RS		14RS+10		Fisher's test			-0.30321	0.76296	-0.30321	0.76296
		VGLUT2	CTR	3RS	14RS	14RS+10	One-way ANOVA	F(3,51)	0.11179
			CTR		3RS		Fisher's test			-0.36333	0.71786	-0.36333	0.71786
			CTR		14RS		Fisher's test			0.32603	0.74574	0.32603	0.74574
			3RS		14RS		Fisher's test			0.57353	0.56881	0.57353	0.56881
			CTR		14RS+10		Fisher's test			-0.07413	0.9412	-0.07413	0.9412
			3RS		14RS+10		Fisher's test			0.23727	0.8134	0.23727	0.8134
			14RS		14RS+10		Fisher's test			-0.32468	0.74675	-0.32468	0.74675
		PSD-95	CTR	3RS	14RS	14RS+10	One-way ANOVA	F(3,51)	4.93907
			CTR		3RS		Fisher's test			0.76266	0.44918	-0.15888	0.35354
			CTR		14RS		Fisher's test			-1.13363	0.26225	-0.37283	0.10373
			3RS		14RS		Fisher's test			-1.56341	0.12414	-0.52965	0.06588
			CTR		14RS+10		Fisher's test			3.19945	0.00237	0.15211	0.66453	**
			3RS		14RS+10		Fisher's test			1.99918	0.05093	-0.00131	0.62328
			14RS		14RS+10		Fisher's test			3.66017	0.00059826	0.24511	0.84063	***
		TH	CTR	3RS	14RS	14RS+10	One-way ANOVA	F(3,51)	0.90285
			CTR		3RS		Fisher's test			1.4141	0.16341	1.4141	0.16341
			CTR		14RS		Fisher's test			1.18458	0.24168	1.18458	0.24168
			3RS		14RS		Fisher's test			-0.26882	0.78915	-0.26882	0.78915
			CTR		14RS+10		Fisher's test			0.38543	0.70152	0.38543	0.70152
			3RS		14RS+10		Fisher's test			-0.84393	0.40265	-0.84393	0.40265
			14RS		14RS+10		Fisher's test			-0.6163	0.54044	-0.6163	0.54044
	Figure S1E		CTR	3RS	14RS	14RS+10	One-way ANOVA	F(3,36)	2.85457
			CTR		3RS		Fisher's test			2.74354	0.00942	0.00545	0.03638	**
			CTR		14RS		Fisher's test			2.22482	0.03245	0.00154	0.03322	*
			3RS		14RS		Fisher's test			-0.4526	0.65355	-0.01938	0.01231
			CTR		14RS+10		Fisher's test			1.586	0.12148	-0.00367	0.03002
			3RS		14RS+10		Fisher's test			-0.93164	0.35773	-0.02459	0.00911
			14RS		14RS+10		Fisher's test			-0.49572	0.62311	-0.0214	0.01299
	Figure S1G		CTR	3RS	14RS	14RS+10	One-way ANOVA	F(3,40)	5.95201
			CTR		3RS		Fisher's test			0.87212	0.38835	-2.18992	5.51449
			CTR		14RS		Fisher's test			4.0606	0.000221449	3.97818	11.8626	***
			3RS		14RS		Fisher's test			3.14881	0.0031	2.24132	10.2749	**
			CTR		14RS+10		Fisher's test			1.36342	0.18037	-1.40705	7.24112
			3RS		14RS+10		Fisher's test			0.57738	0.56692	-3.13743	5.64694
			14RS		14RS+10		Fisher's test			-2.26155	0.02923	-9.47468	-0.53202	*
	Figure S2B		CTR	3RS	14RS	14RS+10	One-way ANOVA	F(3, 37)	1.15488
			CTR		3RS		Fisher's test			1.15994	0.25351	-0.02987	0.10986
			CTR		14RS		Fisher's test			-0.71252	0.48061	-0.09152	0.0439
			3RS		14RS		Fisher's test			-1.72067	0.09367	-0.13894	0.01133
			CTR		14RS+10		Fisher's test			-0.49523	0.62336	-0.09019	0.05476
			3RS		14RS+10		Fisher's test			-1.4716	0.14958	-0.13717	0.02175
			14RS		14RS+10		Fisher's test			0.15922	0.87436	-0.07147	0.08366
	Figure S2C		CTR	3RS	14RS	14RS+10	One-way ANOVA	F(3,49)	0.30736
			CTR		3RS		Fisher's test			0.60782	0.54611	-3998.27	7465.66
			CTR		14RS		Fisher's test			0.55232	0.58324	-3429.28	6028.79
			3RS		14RS		Fisher's test			-0.14934	0.8819	-6273.28	5405.39
			CTR		14RS+10		Fisher's test			-0.31863	0.75136	-6916.7	5023.53
			3RS		14RS+10		Fisher's test			-0.78254	0.43767	-9563.33	4202.76
			14RS		14RS+10		Fisher's test			-0.74329	0.46086	-8319.62	3826.94
	Figure S2E		CTR	14RS			Mann–Whitney U test	U = 27			0.7983
	Figure S3A		Gi-sal	Gi-CNO			Mann–Whitney U test	U = 49			0.4501
	Figur S3B		CTR sal	CTR CNO			Mann–Whitney U test	U = 71			0.27506
	Figure S4D	Number	CTR	14RS			two-tailed paired Student's t-tests	t(34)		2.19848	0.03482			*
		Size	CTR	14RS			two-tailed paired Student's t-tests	t(34)		0.30278	0.7639
	Figure S6B		GFP	VGLUT2 OE			two-tailed paired Student's t-tests	t(1140)		-3.16111	0.00161			**

### Sheet: Number of mice and samples
Table S1-3. Number of mice and samples
Figures	Group		Number of mice	Number of samples
				Number of slices analyzed	Number of cells analyzed	Number of cells recorded	Number of puncta analyzed
Fig. 1B		CTR	22
		3RS (Imm)	10
		14RS (Imm)	18
		14RS +10	15
Fig. 1C-E		CTR	34
		3RS	17
		14RS	31
Fig. 1F		CTR	38
		3RS	17
		14RS	38
Fig. 1G		CTR	34
		3RS	17
		14RS	30
Fig. 1H		CTR	38
		3RS	17
		14RS	39
Fig. 1K		CTR	19	19
		3RS	9	9
		14RS	17	17
		14RS +10	8	8
Fig. 2C		GFP CTR	8	17
		GFP sal	6	12
		GFP CNO	6	11
		Gi-sal	8	18
		Gi-CNO	10	21
Fig. 2D		Gq-sal	6	12
		Gq-CNO	6	12
Fig. 2G	DAergic	CTR	10		34
		14RS	10		34
	Non-DAergic	CTR	10		28
		14RS	10		50
Fig. 3D		CTR	5			9
		14RS	11			11
		Gi-sal	4			6
		Gi-CNO	4			7
Fig. 3E		CTR	5			9
		14RS	10			10
		Gi-sal	3			5
		Gi-CNO	4			7
Fig. 3G-I		CTR	8
		14RS	8
		Gi-CNO	8
Fig. 4C		GFP	5	5
		VGLUT2 OE	6	6
Fig. 4D-H	GFP	CTR	27
		14RS	28
	VGLUT2 OE	CTR	14
		14RS	19
Fig. 4I	GFP	CTR	27
		14RS	28
	VGLUT2 OE	CTR	14
		14RS	16
Fig. 5B	GFP	CTR	3			7
		14RS	4			6
	VGLUT2 OE	CTR	5			12
		14RS	8			16
Fig. 5C	GFP	CTR	3			7
		14RS	4			6
	VGLUT2 OE	CTR	5			12
		14RS	8			15
Fig. 5D-F	GFP	CTR	7
		14RS	6
	VGLUT2 OE	CTR	7
		14RS	8
Supplementary Fig. 1C	GluR1	CTR	22
		3RS	8
		14RS	10
		14RS +10	9
	Other molecules	CTR	26
		3RS	9
		14RS	11
		14RS +10	9
Supplementary Fig. 1E		CTR	11	11
		3RS	11	11
		14RS	10	10
		14RS +10	8	8
Supplementary Fig. 1G		CTR	13	13
		3RS	12	12
		14RS	11	11
		14RS +10	8	8
Supplementary Fig. 2B		CTR	14	14
		3RS	9	9
		14RS	10	10
		14RS +10	8	8
Supplementary Fig. 2C		CTR	19	19
		3RS	9	9
		14RS	17	17
		14RS +10	8	8
Supplementary Fig. 2E		CTR	7	7
		14RS	7	7
Supplementary Fig. 3A		Gi-sal	8	8
		Gi-CNO	10	10
Supplementary Fig. 3B		CTR sal	6	10
		CTR CNO	6	11
Supplementary Fig. 3C	GFP neurons	TH-positive	10		68
		TH-negative	10		78
Supplementary Fig. 4B		CTR	5			9
		14RS	11			11
		Gi-sal	4			6
		Gi-CNO	4			7
Supplementary Fig. 4C		CTR	5			9
		14RS	10			10
		Gi-sal	3			5
		Gi-CNO	4			7
Supplementary Fig. 4D	Number	CTR	19	19
		14RS	17	17
	Size	CTR	19	19
		14RS	17	17
Supplementary Fig. 6B		GFP	5				528
		VGLUT2 OE	6				614
